# Spatial and temporal dynamics of SAR11 marine bacteria sampled across a nearshore to offshore transect in the tropical Pacific Ocean

**DOI:** 10.1101/2020.12.31.424995

**Authors:** Sarah J. Tucker, Kelle C. Freel, Elizabeth A. Monaghan, Clarisse E.S. Sullivan, Oscar Ramfelt, Yoshimi M. Rii, Michael S. Rappé

## Abstract

Time-series surveys of microbial communities coupled with contextual measures of the environment provide a useful approach to dissect the factors determining distributions of microorganisms across ecological niches. Here, monthly time-series samples of surface seawater along a transect spanning the nearshore coastal environment within Kāne‘ohe Bay on the island of O‘ahu, Hawai‘i, and the adjacent offshore environment were collected to investigate the diversity and abundance of SAR11 marine bacteria over a two-year time period. Using 16S ribosomal RNA gene amplicon sequencing, the spatiotemporal distributions of major SAR11 subclades and individual amplicon sequence variants (ASVs) were evaluated. On average, 77% of the SAR11 community was compromised of a small number of ASVs (7 of 106 in total), which were ubiquitously distributed across all samples collected from one or both of the end-member environments sampled in this study (coastal or offshore). SAR11 ASVs were more often restricted spatially to coastal or offshore environments (64 of 106 ASVs) than they were shared among coastal, transition, and offshore environments (39 of 106 ASVs). Overall, offshore SAR11 communities contained a higher diversity of SAR11 ASVs than their nearshore counterparts. This study reveals ecological differentiation of SAR11 marine bacteria across a short physiochemical gradient, further increasing our understanding of how SAR11 genetic diversity partitions into distinct ecological units.
