## Supplemental Tables S1-S3 for "Spatial and temporal dynamics of SAR11 marine bacteria sampled across a nearshore to offshore transect in the tropical Pacific Ocean"

### Sheet: Table_S1
	Environment			Coastal				Transition				Offshore
	Coastal	Transition	Offshore	Summer	Fall	Winter	Spring	Summer	Fall	Winter	Spring	Summer	Fall	Winter	Spring
	(n=120)	(n=40)	(n=40)	(n=24)	(n=24)	(n=36)	(n=36)	(n=8)	(n=8)	(n=12)	(n=12)	(n=8)	(n=8)	(n=12)	(n=12)
Seawater temp. (ºC)	26.0 ± 1.7	25.5 ± 1.4	25.3 ± 1.3	27.6 ± 0.6	26.5 ± 1.3	24.0 ± 0.4	26.5 ± 1.5	27.0 ± 0.6	26.3 ± 0.9	24.0 ± 0.5	25.4 ± 1.0	26.7 ± 0.5	26.2 ± 0.8	23.9 ± 0.6	25.2 ± 0.8
pH	7.9 ± 0.2	7.9 ± 0.2	8.0 ± 0.2	7.9 ± 0.1	7.9 ± 0.2	8.0 ± 0.1	7.9 ± 0.2	8.0 ± 0.1	7.9 ± 0.3	8.0 ± 0.1	7.8 ± 0.2	8.1 ± 0.2	8.0 ± 0.2	8.1 ± 0.1	7.9 ± 0.1
Salinity	34.5 ± 1.1	35.1 ± 0.9	35.1 ± 0.9	34.0 ± 1.2	34.4 ± 0.6	34.2 ± 0.6	35.1 ± 1.3	34.4 ± 0.8	35.2 ± 0.5	34.9 ± 0.5	35.5 ± 1.2	34.4 ± 0.8	35.3 ± 0.7	35.0 ± 0.4	35.6 ± 1.2
Chlorophyll a (µg L-1)	1.5 ± 0.4	0.9 ± 0.6	0.7 ± 0.5	1.6 ± 0.4	1.5 ± 0.4	1.7 ± 0.5	1.5 ± 0.4	0.9 ± 0.5	0.7 ± 0.3	0.8 ± 0.3	0.9 ± 0.6	0.5 ± 0.3	0.8 ± 0.7	0.6 ± 0.3	0.8 ± 0.8
Heterotrophic bacteria (x106 cells mL-1)	1.3 ± 0.4	0.8 ± 0.2	0.7 ± 0.2	1.4 ± 0.5	1.1 ± 0.5	1.3 ± 0.4	1.4 ± 0.4	0.8 ± 0.2	0.7 ± 0.4	0.7 ± 0.2	0.9 ± 0.2	0.7 ± 0.2	0.6 ± 0.2	0.7 ± 0.2	0.8 ± 0.2
Synechococcus (x104 cells mL-1)	21.3 ± 12.8	4.6 ± 4.7	3.8 ± 3.5	26.6 ± 12.7	16.8 ± 13.5	16.5 ± 12.8	25.6 ± 9.7	4.0 ± 7.8	6.2 ± 7.8	1.8 ± 1.2	6.8 ± 4.5	4.3 ± 3.7	4.3 ± 3.7	1.6 ± 2.0	5.3 ± 4.0
Eukaryotic picophytoplankton (x104 cells mL-1)	3.0 ± 1.6	1.0 ± 0.6	0.8 ± 0.6	2.9 ± 1.2	2.8 ± 1.2	2.9 ± 2.4	3.2 ± 0.9	0.9 ± 0.4	1.3 ± 1.0	0.9 ± 0.6	1.1 ± 0.6	0.6 ± 0.5	0.7 ± 0.1	0.9 ± 0.9	0.8 ± 0.4
Prochlorococcus (x104 cells mL-1)	0.2 ± 0.7	2.2 ± 2.1	6.2 ± 2.3	0.1 ± 0.7	0.7 ± 0.1	0.0 ± 0.0	0.0 ± 0.0	2.8 ± 3.3	2.8 ± 2.4	1.8 ± 1.5	2.0 ± 1.4	6.9 ± 2.7	5.7 ± 3.1	6.9 ± 0.2	5.5 ± 1.9

### Sheet: Table_S2
	Environment			Coastal						Transition						Offshore
	Coastal-Offshore	Transition-Coastal	Transition- Offshore	Spring-Fall	Summer-Fall	Winter-Fall	Summer-Spring	Winter-Spring	Winter-Summer	Spring-Fall	Summer-Fall	Winter-Fall	Summer-Spring	Winter-Spring	Winter-Summer	Spring-Fall	Summer-Fall	Winter-Fall	Summer-Spring	Winter-Spring	Winter-Summer
Seawater temp. (ºC)	0.06	0.159	0.636	0.876	0.001	<0.001	<0.001	<0.001	<0.001	0.025	0.093	<0.001	<0.001	<0.001	<0.001	0.003	0.157	<0.001	<0.001	<0.001	<0.001
pH	0.002	0.841	0.015	0.188	1	1	0.473	0.075	1	1	0.749	0.559	0.545	0.261	1	0.739	0.305	0.739	0.081	0.305	0.7386
Salinity	0.001	0.003	0.76	0.037	0.366	0.578	<0.001	0.002	0.578	0.788	0.271	0.788	0.026	0.271	0.552	0.777	0.174	0.777	0.014	0.281	0.349
Chlorophyll a (µg L-1)	<0.001	<0.001	0.122	1	1	0.773	1	0.312	1	1	1	1	1	1	1	1	1	1	1	1	1
Heterotrophic bacteria (cells mL-1)	<0.001	<0.001	0.292	0.0325	0.144	0.585	0.675	0.342	0.585	1	1	1	1	1	1	0.037	1	1	0.223	0.071	1
Synechococcus (cells mL-1)	<0.001	<0.001	0.711	0.025	0.025	1	1	0.012	0.012	0.816	0.816	0.17	0.695	0.049	0.816	1	1	0.395	1	0.06	0.395
Eukaryotic picophytoplankton abundance (cells mL-1)	<0.001	<0.001	0.357	1	1	1	1	1	1	1	1	0.966	1	1	1	1	1	1	1	1	1
Prochlorococcus (cells mL-1)	<0.001	<0.001	<0.001	<0.001	<0.001	<0.001	1	1	1	1	1	1	1	1	1	1	1	1	1	1	1

### Sheet: Table_S3
ASV	Subclade	Total no. of samples detected (n=200)	Coastal samples detected (n=120)	Transition samples detected (n=40)	Offshore samples detected (n=40)	Ave. relative abundance, total (n=200)	s.d. of ave. relative abundance, total (n=200)	Ave. relative abundance, coastal (n=120)	s.d. of ave. relative abundance, coastal (n=120)	Ave. relative abundance, transition (n=40)	s.d. of ave. relative abundance, transition (n=40)	Ave. relative abundance, offshore (n=40)	s.d. of ave. relative abundance, offshore (n=40)	Ave. relative abundance, SAR11 fraction, total (n=200)	s.d. of ave. relative abundance, SAR11 fraction, total (n=200)	Ave. relative abundance, SAR11 fraction, coastal (n=120)	s.d. of ave. relative abundance, SAR11 fraction, coastal (n=120)	Ave. relative abundance, SAR11 fraction, transition (n=40)	s.d. of ave. relative abundance, SAR11 fraction, transition (n=40)	Ave. relative abundance, SAR11 fraction, offshore (n=40)	s.d. of ave. relative abundance, SAR11 fraction, offshore (n=40)	Coastal vs Offshore	Coastal vs Transition	Transition vs Offshore	Fall vs Winter	Winter vs Summer	Winter vs Spring	Spring vs Fall	Spring vs Summer	Fall vs Summer
ASV1	IV	9	1	2	6	0.00769	0.04218	0.00032	0.00351	0.00106	0.0047	0.03643	0.08921	0.02007	0.10625	0.00157	0.01721	0.00484	0.0229	0.0908	0.22304
ASV2	IV	21	20	0	1	0.0074	0.0261	0.01199	0.03274	0	0	0.00104	0.00655	0.03404	0.1206	0.05486	0.15102	0	0	0.00565	0.03572	X					C
ASV3	IV	11	10	1	0	0.00326	0.01592	0.00527	0.02026	0.00049	0.00309	0	0	0.01481	0.07239	0.02375	0.09197	0.00279	0.01763	0	0
ASV4	IV	157	86	31	40	0.24701	0.33369	0.09388	0.13429	0.22321	0.27867	0.73022	0.35108	0.82925	0.92869	0.40732	0.52057	0.86035	0.86889	2.06394	0.84063	X	X	X			C	C	C
ASV5	IIIa	25	1	5	19	0.01128	0.04227	0.00014	0.00149	0.01035	0.03288	0.04564	0.08021	0.03106	0.11363	0.00047	0.0051	0.03426	0.10291	0.11966	0.21041	X
ASV6	IIIa	7	0	2	5	0.00443	0.02611	0	0	0.0049	0.02167	0.01725	0.05273	0.0118	0.06784	0	0	0.01436	0.06357	0.04465	0.13379
ASV7	IIIa	9	0	5	4	0.00308	0.01568	0	0	0.00696	0.02118	0.00845	0.02706	0.01032	0.05251	0	0	0.02628	0.08421	0.0253	0.07849
ASV8	IIIa	23	20	3	0	0.0343	0.10135	0.05056	0.12085	0.01982	0.07494	0	0	0.14724	0.43915	0.21808	0.52771	0.08198	0.30378	0	0	X					C
ASV9	IIIa	32	21	8	3	0.0558	0.14204	0.05834	0.14027	0.07416	0.17343	0.0298	0.10853	0.25668	0.64719	0.28131	0.68808	0.31529	0.68823	0.1242	0.44223
ASV10	IIIa	183	119	35	29	0.97357	0.80193	1.14794	0.79724	1.03245	0.82276	0.39156	0.46965	4.60115	4.08746	5.59991	4.10727	4.80131	4.06628	1.40473	1.91095	X		X	C	C	C
ASV11	IIIa	171	118	35	18	0.57071	0.43232	0.77893	0.39381	0.37428	0.2762	0.14251	0.20767	2.67792	2.12611	3.69268	1.9704	1.77706	1.35121	0.53449	0.82471	X	X	X	C		C		C
ASV12	Ia	11	5	4	2	0.01633	0.07084	0.01025	0.05114	0.03723	0.11542	0.01369	0.06109	0.06186	0.27448	0.04022	0.19609	0.14856	0.47545	0.04007	0.17721
ASV13	Ia	44	41	3	0	0.09257	0.18259	0.14895	0.21584	0.01602	0.05815	0	0	0.37216	0.72471	0.59726	0.85389	0.06904	0.25082	0	0	X	X	X
ASV14	Ia	13	13	0	0	0.03244	0.13858	0.05406	0.17589	0	0	0	0	0.1227	0.51601	0.2045	0.65453	0	0	0	0	X			C	C		C	C
ASV15	Ia	2	2	0	0	0.0012	0.01212	0.002	0.01562	0	0	0	0	0.00484	0.05025	0.00807	0.06478	0	0	0	0
ASV16	Ia	195	120	39	36	5.327	3.83995	7.64535	3.05189	2.72183	1.74531	0.97714	0.93139	24.1746	15.8908	34.7758	9.78581	13.0477	8.27623	3.49793	4.06455	X	X	X	C	C	C	C
ASV17	Ia	6	0	0	6	0.00959	0.05523	0	0	0	0	0.04793	0.11696	0.02402	0.13814	0	0	0	0	0.12012	0.29245
ASV18	Ia	166	87	39	40	1.96973	2.36567	0.64357	1.10709	2.39787	1.85055	5.52005	1.69243	6.92373	6.9305	3.02113	4.90221	9.6084	5.08452	15.9469	2.85427	X	X	X				C
ASV19	Ia	48	11	8	29	0.12553	0.24564	0.02235	0.07869	0.1056	0.22684	0.45502	0.30499	0.38044	0.71709	0.10189	0.3685	0.34865	0.7234	1.24788	0.82136	X
ASV20	Ia	108	82	23	3	0.117	0.13007	0.14865	0.12971	0.12472	0.1352	0.01431	0.05248	0.55971	0.66795	0.72137	0.68611	0.57537	0.67303	0.05908	0.22237	X		X
ASV21	Ia	3	3	0	0	0.00296	0.02512	0.00494	0.03233	0	0	0	0	0.01649	0.14071	0.02749	0.18113	0	0	0	0
ASV22	Ia	20	16	2	2	0.02124	0.07057	0.02874	0.08214	0.01218	0.05449	0.00782	0.03764	0.09876	0.34617	0.14113	0.42187	0.04438	0.19614	0.02606	0.12636			X
ASV23	Ia	2	0	0	2	0.00074	0.00738	0	0	0	0	0.0037	0.01633	0.00185	0.01865	0	0	0	0	0.00927	0.04128
ASV24	Ia	2	0	0	2	0.00102	0.01057	0	0	0	0	0.00508	0.02342	0.00292	0.03185	0	0	0	0	0.01458	0.07072
ASV25	Ia	9	9	0	0	0.01	0.04712	0.01667	0.06001	0	0	0	0	0.05147	0.24315	0.08578	0.30967	0	0	0	0
ASV26	Ia	2	2	0	0	0.002	0.0201	0.00333	0.02591	0	0	0	0	0.00861	0.08693	0.01435	0.11204	0	0	0	0
ASV27	Ib	3	0	0	3	0.00194	0.01691	0	0	0	0	0.0097	0.03716	0.00467	0.04134	0	0	0	0	0.02337	0.09096
ASV28	Ib	16	0	1	15	0.01331	0.04782	0	0	0.00286	0.0181	0.0637	0.08988	0.03601	0.1324	0	0	0.00774	0.04895	0.17229	0.25137	X
ASV29	Ib	66	8	20	38	0.64607	1.13494	0.02933	0.11514	0.70329	0.93591	2.43907	1.08867	1.98889	3.18389	0.16363	0.6497	2.6405	3.14238	6.81304	2.45099	X	X
ASV30	Ib	30	1	7	22	0.03808	0.09918	0.00105	0.01151	0.03104	0.07783	0.15622	0.15857	0.11113	0.28398	0.00485	0.05314	0.11535	0.27165	0.42576	0.43908	X	X
ASV31	Ib	2	0	0	2	0.00148	0.01485	0	0	0	0	0.00739	0.03287	0.00395	0.03952	0	0	0	0	0.01976	0.08746
ASV32	Ib	2	0	0	2	0.00074	0.00734	0	0	0	0	0.00368	0.01624	0.00179	0.01783	0	0	0	0	0.00893	0.03945
ASV33	Ib	39	0	8	31	0.13947	0.30306	0	0	0.12233	0.26411	0.57501	0.37973	0.40238	0.85316	0	0	0.42655	0.90742	1.58533	0.97807	X	X		T	T	T
ASV34	Ib	111	35	36	40	1.16006	1.65898	0.13748	0.27678	1.56972	1.2243	3.81811	1.2941	3.90112	4.79293	0.6974	1.57615	6.44415	3.87134	10.9693	2.27941	X	X
ASV35	Ib	51	1	15	35	0.28271	0.53335	0.00319	0.03491	0.31776	0.49829	1.0862	0.54375	0.83521	1.50873	0.0182	0.19932	1.10184	1.61732	3.01964	1.36268	X	X
ASV36	Ib	47	1	12	34	0.14453	0.30703	0.0016	0.01752	0.11951	0.24195	0.59836	0.38311	0.41837	0.83031	0.01062	0.11637	0.43135	0.7876	1.62865	0.91764	X	X	X
ASV37	Ib	13	0	3	10	0.01389	0.06229	0	0	0.01001	0.04743	0.05945	0.1217	0.03687	0.16303	0	0	0.03149	0.1397	0.15286	0.3132	X
ASV38	Ib	2	0	0	2	0.001	0.01026	0	0	0	0	0.00498	0.02272	0.00238	0.02476	0	0	0	0	0.01191	0.05488
ASV39	Ib	8	0	0	8	0.00469	0.02431	0	0	0	0	0.02345	0.05065	0.01241	0.06397	0	0	0	0	0.06204	0.13312
ASV40	Ib	3	0	1	2	0.00602	0.04922	0	0	0.00958	0.06059	0.02051	0.09137	0.01665	0.13918	0	0	0.03646	0.23059	0.04677	0.20853
ASV41	Ib	30	0	6	24	0.05725	0.14595	0	0	0.04761	0.11837	0.23863	0.22529	0.15268	0.38197	0	0	0.1434	0.35874	0.61999	0.56566	X	X
ASV42	Ib	6	0	0	6	0.01152	0.0699	0	0	0	0	0.05758	0.14904	0.03196	0.19427	0	0	0	0	0.15979	0.41429
ASV43	Ib	78	12	27	39	0.17894	0.3111	0.00891	0.03416	0.21685	0.28653	0.65114	0.29846	0.55783	0.88134	0.04277	0.17737	0.80518	0.87825	1.85568	0.69969	X	X
ASV44	Ib	6	0	0	6	0.00442	0.02579	0	0	0	0	0.0221	0.0547	0.01076	0.06281	0	0	0	0	0.05381	0.13325
ASV45	Ib	2	1	0	1	0.00079	0.00902	0.00102	0.01119	0	0	0.0009	0.00567	0.00458	0.058	0.00679	0.07435	0	0	0.00253	0.01601
ASV46	Ib	18	0	3	15	0.01909	0.06587	0	0	0.01368	0.05008	0.08175	0.12023	0.04945	0.16631	0	0	0.04157	0.14985	0.20568	0.29334	X	X
ASV47	Ia	200	120	40	40	6.65025	2.56842	5.80321	2.00826	8.67823	3.4444	7.16337	1.67177	28.5222	10.9309	27.441	8.59378	38.4066	13.6488	21.8817	7.00069		X	X				C	C.
ASV48	Ia	13	11	2	0	0.0209	0.08503	0.02871	0.09665	0.01839	0.08801	0	0	0.09589	0.39771	0.1283	0.4429	0.09457	0.44258	0	0	X	X
ASV49	Ia	3	0	0	3	0.00228	0.01895	0	0	0	0	0.01142	0.04154	0.00577	0.04795	0	0	0	0	0.02887	0.10511
ASV50	Ia	24	21	3	0	0.02178	0.06877	0.03299	0.08465	0.00993	0.03534	0	0	0.08733	0.26417	0.13175	0.32211	0.0414	0.1531	0	0	X
ASV51	Ia	2	0	0	2	0.00233	0.02328	0	0	0	0	0.01166	0.05152	0.00705	0.07088	0	0	0	0	0.03524	0.15689
ASV52	Ia	32	14	10	8	0.06231	0.15259	0.03913	0.11622	0.11812	0.21791	0.07601	0.15834	0.23841	0.5844	0.16007	0.46057	0.50137	0.89471	0.21044	0.45194				C,T,O	C		C,T,O		C,T,O
ASV53	IIb	3	0	0	3	0.00184	0.01599	0	0	0	0	0.00921	0.03515	0.00436	0.03706	0	0	0	0	0.02179	0.08136
ASV54	IIb	3	0	0	3	0.00038	0.00312	0	0	0	0	0.0019	0.00683	0.00101	0.00824	0	0	0	0	0.00507	0.01804
ASV55	IIa	23	1	2	20	0.04817	0.14737	0.00227	0.02483	0.01324	0.06099	0.2208	0.25868	0.13518	0.40327	0.01294	0.14174	0.04829	0.22631	0.58877	0.67272	X
ASV56	IIa	4	0	0	4	0.00243	0.02245	0	0	0	0	0.01213	0.0495	0.00763	0.0777	0	0	0	0	0.03813	0.17209
ASV57	IIa	7	0	2	5	0.01098	0.05984	0	0	0.01356	0.05987	0.04133	0.11561	0.03613	0.19936	0	0	0.06614	0.2948	0.11451	0.32349
ASV58	IIa	49	3	15	31	0.10939	0.22197	0.00154	0.01075	0.14691	0.22815	0.39541	0.27902	0.34882	0.69574	0.00715	0.05183	0.611	0.91353	1.11168	0.77498	X	X
ASV59	IIa	6	0	1	5	0.0108	0.06366	0	0	0.01276	0.08071	0.04124	0.11336	0.03071	0.18618	0	0	0.03811	0.241	0.11545	0.32935
ASV60	IIa	10	1	2	7	0.02586	0.12311	0.00051	0.00561	0.03756	0.16584	0.09022	0.20824	0.06958	0.32833	0.00211	0.02306	0.10471	0.46279	0.23689	0.53877	X	X		O	O		O	O
ASV61	IIa	7	0	2	5	0.0067	0.04219	0	0	0.00312	0.01379	0.03038	0.09038	0.02051	0.13198	0	0	0.0145	0.06419	0.08803	0.28063
ASV62	IIa	2	0	0	2	0.00071	0.00729	0	0	0	0	0.00354	0.01615	0.00201	0.02034	0	0	0	0	0.01006	0.04504
ASV63	IIa	3	0	0	3	0.0047	0.04351	0	0	0	0	0.02351	0.09596	0.0127	0.11904	0	0	0	0	0.06348	0.26269
ASV64	IIa	5	0	2	3	0.01384	0.09134	0	0	0.0233	0.11263	0.0459	0.16779	0.04403	0.28805	0	0	0.10354	0.46952	0.11659	0.4335
ASV65	IIa	4	0	0	4	0.00292	0.02125	0	0	0	0	0.0146	0.04614	0.00736	0.05388	0	0	0	0	0.0368	0.11706
ASV66	IIa	18	0	2	16	0.0272	0.09467	0	0	0.01099	0.05699	0.125	0.17358	0.07721	0.26835	0	0	0.04788	0.23785	0.33818	0.47094	X
ASV67	IIa	12	0	3	9	0.0053	0.02339	0	0	0.00797	0.02942	0.01855	0.04063	0.0145	0.0634	0	0	0.02254	0.08366	0.04997	0.10728
ASV68	IIa	5	5	0	0	0.00341	0.02235	0.00568	0.02868	0	0	0	0	0.0162	0.1053	0.027	0.13508	0	0	0	0
ASV69	IIa	62	41	7	14	0.12878	0.21389	0.14316	0.21651	0.05829	0.13	0.15612	0.25886	0.49751	0.8447	0.61162	0.9562	0.24107	0.53632	0.41166	0.66952
ASV70	IIa	64	57	6	1	0.1272	0.21511	0.19807	0.24747	0.03879	0.09787	0.003	0.01901	0.56134	0.93552	0.86942	1.06843	0.18877	0.48195	0.00968	0.06123	X	X	X
ASV71	IIa	39	34	5	0	0.05497	0.12109	0.0796	0.13961	0.03605	0.10003	0	0	0.23274	0.5021	0.33759	0.57776	0.15091	0.41423	0	0	X		X
ASV72	IIa	6	6	0	0	0.00794	0.0496	0.01323	0.06359	0	0	0	0	0.03379	0.21704	0.05632	0.27838	0	0	0	0
ASV73	IIa	8	8	0	0	0.00544	0.02866	0.00907	0.03661	0	0	0	0	0.02755	0.14597	0.04592	0.18649	0	0	0	0
ASV74	IIa	61	4	20	37	0.3369	0.57323	0.01724	0.09345	0.4261	0.52775	1.20667	0.52251	1.0487	1.67688	0.08027	0.43453	1.61874	1.81039	3.38394	1.29704	X	X
ASV75	IIa	19	1	3	15	0.03843	0.12955	0.00138	0.01508	0.02988	0.10853	0.15814	0.23274	0.10489	0.346	0.00636	0.06963	0.0942	0.3426	0.41118	0.59369	X			T			T		T
ASV76	IIa	3	3	0	0	0.00134	0.01091	0.00223	0.01403	0	0	0	0	0.0055	0.04476	0.00916	0.05759	0	0	0	0
ASV77	IIa	3	3	0	0	0.00232	0.01906	0.00386	0.02453	0	0	0	0	0.01027	0.08422	0.01712	0.10837	0	0	0	0
ASV78	IIa	200	120	40	40	2.02787	0.80865	1.89766	0.70419	1.78495	0.78509	2.6614	0.82636	8.48462	3.03565	8.925	3.23778	7.73517	2.89462	7.91292	2.2687		X	X	C			C
ASV79	IIa	15	15	0	0	0.02267	0.08812	0.03778	0.1114	0	0	0	0	0.09829	0.39224	0.16382	0.49644	0	0	0	0	X	X
ASV80	IIa	9	0	2	7	0.00219	0.01208	0	0	0.00129	0.00651	0.00965	0.02508	0.00662	0.03894	0	0	0.00432	0.01967	0.02879	0.0819
ASV81	IIa	2	0	1	1	0.00135	0.0142	0	0	0.0045	0.02845	0.00226	0.01427	0.0036	0.03917	0	0	0.0129	0.08156	0.00511	0.03232
ASV82	IIa	8	2	2	4	0.00257	0.0135	0.00088	0.00866	0.00409	0.01805	0.00611	0.01876	0.00722	0.03933	0.0031	0.03032	0.01221	0.05431	0.01459	0.04478
ASV83	IIa	5	0	1	4	0.00475	0.03044	0	0	0.00486	0.03071	0.0189	0.05924	0.01284	0.08233	0	0	0.01632	0.10322	0.04789	0.14885
ASV84	IIa	2	0	0	2	0.00176	0.01769	0	0	0	0	0.00881	0.03915	0.0044	0.04422	0	0	0	0	0.022	0.09788
ASV85	IIa	15	1	2	12	0.00605	0.02305	0.00035	0.00382	0.00417	0.0186	0.02502	0.04299	0.01772	0.06986	0.00172	0.01885	0.01398	0.06393	0.06945	0.12722	X
ASV86	IIa	56	3	19	34	0.17177	0.30809	0.00954	0.0639	0.2389	0.30347	0.59133	0.33708	0.55126	0.96588	0.05212	0.34648	0.91339	1.10165	1.68654	0.97847	X	X
ASV87	IIa	12	0	4	8	0.01425	0.07246	0	0	0.02601	0.11117	0.04523	0.11261	0.04542	0.26447	0	0	0.1081	0.50932	0.119	0.28556	X
ASV88	IIa	2	0	1	1	0.00302	0.0321	0	0	0.00479	0.0303	0.01031	0.06523	0.00838	0.08424	0	0	0.01823	0.1153	0.02365	0.14955
ASV89	IIa	3	0	0	3	0.00145	0.01299	0	0	0	0	0.00723	0.0286	0.00408	0.0383	0	0	0	0	0.02041	0.08453
ASV90	IIa	4	0	1	3	0.00446	0.03356	0	0	0.00824	0.05214	0.01404	0.05345	0.01188	0.08949	0	0	0.02323	0.14691	0.0362	0.13455
ASV91	IIa	2	0	0	2	0.00154	0.01796	0	0	0	0	0.00768	0.03997	0.00603	0.07494	0	0	0	0	0.03017	0.16707
ASV92	IIa	20	1	2	17	0.01883	0.06537	0.00021	0.00228	0.01415	0.07313	0.07938	0.10765	0.05167	0.18577	0.0008	0.0088	0.05161	0.2706	0.20435	0.266	X
ASV93	IIa	2	0	1	1	0.00029	0.00291	0	0	0.00066	0.00416	0.00079	0.00502	0.00099	0.00985	0	0	0.0025	0.01582	0.00243	0.0154
ASV94	IIa	2	0	0	2	0.00144	0.0144	0	0	0	0	0.00721	0.03187	0.00403	0.04017	0	0	0	0	0.02013	0.08888
ASV95	IIa	2	2	0	0	0.00035	0.00352	0.00058	0.00454	0	0	0	0	0.0014	0.01428	0.00233	0.0184	0	0	0	0
ASV96	Va	163	120	30	13	1.09387	0.94326	1.66256	0.77747	0.35619	0.36755	0.1255	0.21328	5.09319	4.17086	7.70554	3.14504	1.81947	2.05017	0.52985	1.01601	X	X	X		C	C
ASV97	Va	62	2	21	39	0.28623	0.51728	0.00375	0.03075	0.32799	0.46043	1.09194	0.48715	0.86306	1.44739	0.02008	0.17006	1.18548	1.42323	3.06961	1.1353	X	X
ASV98	Va	17	16	1	0	0.00644	0.02301	0.01016	0.02847	0.00174	0.01103	0	0	0.02792	0.10016	0.04321	0.12195	0.00996	0.06296	0	0	X
ASV99	Vb	126	108	10	8	0.1665	0.20424	0.25871	0.21381	0.03335	0.07086	0.02303	0.05374	0.75431	0.90054	1.18163	0.91639	0.16596	0.38248	0.06067	0.13774	X	X
ASV100	Vb	50	32	4	14	0.07035	0.14976	0.05457	0.10705	0.02351	0.07344	0.16455	0.24893	0.24443	0.47958	0.22886	0.44075	0.09966	0.31423	0.43592	0.64981					C			C
ASV101	Vb	13	11	0	2	0.00329	0.01349	0.00436	0.01509	0	0	0.00335	0.01481	0.01358	0.06038	0.01964	0.07401	0	0	0.00896	0.03957
ASV102	Vb	19	1	4	14	0.04247	0.14434	0.00236	0.0258	0.05894	0.19561	0.14636	0.22297	0.11465	0.39085	0.01087	0.1191	0.1676	0.55959	0.37301	0.56442	X	X		T	T		T	T
ASV103	Vb	126	68	24	34	0.24574	0.29629	0.14503	0.17273	0.23379	0.31554	0.55983	0.35327	0.9025	0.96811	0.65295	0.75801	0.90594	1.11463	1.64771	1.01269	X				C	C
ASV104	Vb	49	9	13	27	0.10307	0.22077	0.0113	0.04475	0.08916	0.17393	0.39226	0.31694	0.32527	0.66468	0.05784	0.23961	0.35351	0.6671	1.0993	0.89371	X	X
ASV105	Vb	7	7	0	0	0.00371	0.02338	0.00618	0.02997	0	0	0	0	0.01394	0.08528	0.02324	0.10929	0	0	0	0
ASV106	Vb	2	0	0	2	0.00078	0.00797	0	0	0	0	0.00388	0.01765	0.00217	0.02329	0	0	0	0	0.01086	0.05167
